# Comprehensive evaluation of machine learning models and gene expression signatures for prostate cancer prognosis using large population cohorts

**DOI:** 10.1101/2021.07.02.450975

**Authors:** Ruidong Li, Jianguo Zhu, Wei-De Zhong, Zhenyu Jia

**Affiliations:** Department of Botany and Plant Sciences, University of California, Riverside, CA, USA; Graduate Program in Genetics, Genomics, and Bioinformatics, University of California, Riverside, CA, USA; Department of Urology, Guizhou Provincial People’s Hospital, Guizhou, China; Department of Urology, Guangdong Key Laboratory of Clinical Molecular Medicine and Diagnostics, Guangzhou First People’s Hospital, School of Medicine, South China University of Technology, Guangzhou, China; Urology Key Laboratory of Guangdong Province, The First Affiliated Hospital of Guangzhou Medical University, Guangzhou Medical University, Guangzhou, China; Macau Institute for Applied Research in Medicine and Health, Macau University of Science and Technology, Macau, China

**Author notes:** To whom correspondence should be addressed: Ruidong Li at and Zhenyu Jia at.

**Keywords:** prostate cancer, prognostic signature, machine learning, gene expression, clinical decision-making

## Abstract

Overtreatment remains the pervasive problem in prostate cancer (PCa) management due to the highly variable and often indolent course. Molecular signatures derived from gene expression profiling have played critical roles in PCa treatment decision-making. Many gene expression signatures have been developed to improve the risk stratification of PCa and some of them have already been translationally applied to clinical practice, however, no comprehensive evaluation was performed to compare the performances of the signatures. In this study, we conducted a systematic and unbiased evaluation of 15 machine learning (ML) algorithms and 30 published PCa gene expression-based prognostic signatures leveraging 10 transcriptomics datasets with 1,558 primary PCa patients from public data repositories. The results revealed that survival analysis models outperformed binary classification models for risk assessment, and the performances of the survival analysis methods - Cox model regularized with ridge penalty (Cox-Ridge) and partial least squares regression for Cox model (Cox-PLS) – were generally more robust than the other methods. Based on the Cox-Ridge algorithm, a few top prognostic signatures that have comparable or even better performances than the commercial panels have been identified. The findings from the study will greatly facilitate the identification of existing prognostic signatures that are promising for further validations in prospective studies and promote the development of robust prognostic models to guide clinical decision-making. Moreover, the study provided a valuable data resource from large primary PCa cohorts, which can be used to develop, validate, and evaluate novel statistical methodologies and molecular signatures to improve PCa management.
