## Supplementary Table S1 for "Comprehensive evaluation of machine learning models and gene expression signatures for prostate cancer prognosis using large population cohorts"

### Sheet: Supplementary Table S1
Supplementary Table S1. List of the prostate cancer transcriptomics datasets used in the study
Dataset	Total # of Primary Tumor Samples	Sample Type	Tissue Type	Primary Treatment	Available Clinical Outcomes	GEO/ArrayExpress/SRA Accession	Platform	Data Processing	PubMed ID
TCGA-PRAD	464	Fresh Frozen	RP Tissue	RP	BCR; OS	-	Illumina HiSeq 2000	Re-processed	26544944
CPC-Gene	99	Fresh Frozen	RP Tissue	RP	BCR	GSE107299	Affymetrix Human Gene 2.0 ST Array Affymetrix Human Transcriptome Array 2.0	GEO	30889379
Taylor	131	Fresh Frozen	RP Tissue	RP	BCR	GSE21034	Affymetrix Human Exon 1.0 ST Array	Re-processed	20579941
DKFZ	105	Fresh Frozen	RP Tissue	RP	BCR	-	Illumina HiSeq 2000	cBioPortal	30537516
GSE54460	100	FFPE	RP Tissue	RP	BCR	GSE54460/SRP036848	Illumina HiSeq 2000	Re-processed	24713434
Cambridge	111	Fresh Frozen	RP Tissue	RP	BCR	GSE70768	Illumina HumanHT-12 V4.0 Expression Beadchip	GEO	26501111
Stockholm	92	Fresh Frozen	RP Tissue	RP	BCR	GSE70769	Illumina HumanHT-12 V4.0 Expression Beadchip	GEO	26501111
CancerMap	127	Fresh Frozen	RP Tissue	RP	BCR	GSE94767	Affymetrix Human Exon 1.0 ST Array	Re-processed	28753852
CIT	81	Fresh Frozen	RP Tissue	RP	BCR	E-MTAB-6128	Affymetrix Human Gene 2.0 ST Array	Re-processed	29945238
Belfast	248	FFPE	Needle Biopsy	RT (with ADT)	BCR; Time to Metastasis	GSE116918	Almac Diagnostics Prostate Disease Specific Array	GEO	29045551
Abbreviations:
FFPE: Formalin-Fixed, Paraffin-Embedded
RP: Radical Prostatectomy
RT: Radiation Therapy
ADT: Androgen Deprivation Therapy
BCR: Biochemical Recurrence
OS: Overall Survival
GEO: Gene Expression Omnibus
