## Supplementary Table S4 for "Comprehensive evaluation of machine learning models and gene expression signatures for prostate cancer prognosis using large population cohorts"

### Sheet: Supplemntary Table S4
Supplementary Table S4. Clinical characteristics of the 10 prostate cancer cohorts used in the study
		TCGA-PRAD	CPC-Gene	Taylor	DKFZ	GSE54460	Cambridge	Stockholm	CancerMap	CIT	Belfast
		(N = 464)	(N = 99)	(N = 131)	(N = 105)	(N = 100)	(N = 111)	(N = 92)	(N = 127)	(N = 81)	(N = 248)
Race	Black or African American	52	-	-	-	22	-	-	-	-	-
	White	386	-	-	-	47	-	-	-	-	-
	Asian	12	-	-	-	0	-	-	-	-	-
Age	<= 65	332	72	-	105	-	86	-	-	45	87
	> 65	132	27	-	0	-	25	-	-	36	161
Pre-operative PSA	0-4	55	4	-	3	9	3	8	5	6	1
	4-10	254	41	-	55	58	80	54	81	60	49
	10-20	91	20	-	18	19	26	21	38	11	95
	> 20	50	0	-	29	11	1	7	1	2	103
Gleason score	5 (3+2)	0	-	0	0	1	0	2	0	0	-
	6 (2+4)	1	-	0	0	0	0	1	0	0	-
	6 (3+3)	43	-	41	11	10	17	17	35	43	-
	7 (3+4)	137	-	53	62	53	64	36	66	3	-
	7 (4+3)	92	-	21	18	22	21	19	14	23	-
	8 (3+5)	7	-	1	0	0	8	1	5	0	-
	8 (4+4)	48	-	5	1	9	0	4	0	6	-
	8 (5+3)	7	-	2	0	1	0	-	0	0	-
	9 (4+5)	89	-	7	3	0	0	8	6	5	-
	9 (5+4)	37	-	0	9	2	1	1	1	1	-
	10 (5+5)	3	-	0	1	0	0	1	0	0	-
Clinical T stage	T1	162	31	75	-	-	61	41	-	-	-
	T2	161	34	51	-	-	33	39	-	-	-
	T3	49	0	5	-	-	16	9	-	-	-
	T4	2	0	0	-	-	0	0	-	-	-
Pathological T stage	pT1	0	-	-	0	12	0	0	1	-	-
	pT2	177	-	-	68	69	34	47	60	-	-
	pT3	271	-	-	30	17	76	40	65	-	-
	pT4	10	-	-	7	1	1	0	1	-	-
BCR following RP/RT	Yes	99	36	27	24	49	19	45	37	13	56
	No	365	63	104	81	51	92	47	90	68	192
