## Supplementary Table S5 for "Comprehensive evaluation of machine learning models and gene expression signatures for prostate cancer prognosis using large population cohorts"

### Sheet: Supplementary Table S5
Supplementary Table S5. Sample size of each dataset for binary classification and survival analysis
Dataset		Survival Analysis				Binary Classification
		Sample Size	BCR Event	Censored		Sample Size	5-Year BCR (Yes)	5-Year BCR (No)
TCGA-PRAD		464	99	365		153	95	58
CPC-Gene		99	36	63		94	30	64
Taylor		131	27	104		61	24	37
DKFZ		105	24	81		38	24	14
GSE54460		100	49	51		90	45	45
Cambridge		111	19	92		23	19	4
Stockholm		92	45	47		85	40	45
CancerMap		127	37	90		74	35	39
CIT		81	13	68		25	12	13
Belfast		248	56	192		229	28	201
